# Identification of DksA as a novel pro-inflammatory mediator of *Pseudomonas aeruginosa* under conditions mimicking chronic cystic fibrosis lung infection

**DOI:** 10.64898/2025.12.21.695867

**Authors:** Merel Wauters, Laura Bollé, Sara Van den Bossche, Lucia Grassi, Delphi Van Haver, Sara Dufour, Simon Devos, Francis Impens, Eva Van Braeckel, Anna K.H. Hirsch, Marvin Whiteley, Xavier Saelens, Aurélie Crabbé

**Author notes:** ***Corresponding author*** Aurélie Crabbé.

## Abstract

Chronic infection with *Pseudomonas aeruginosa* is a major driver of airway inflammation, which plays a central role in the progression of cystic fibrosis (CF) lung disease. During long-term colonization, *P. aeruginosa* adapts to the CF lung by downregulating virulence factors and adopting a biofilm-associated, mucoid lifestyle. Despite the expected reduction in immune activation due to these adaptations, excessive inflammation persists, a paradox that remains poorly understood.

Our objective was to identify novel bacterial mediators sustaining persistent inflammation by *P. aeruginosa* in the CF lung. To this end, we analyzed clinical *P. aeruginosa* CF isolates, cultured them in synthetic CF sputum medium, and exposed 3D lung epithelial cell cultures to the resulting cell-free supernatants. There was considerable variability in pro-inflammatory activity among the isolates, with a subset of the isolates inducing strong IL-8 secretion by the 3D cells despite low production of known virulence factors. Comparative proteomics analysis of the cell-free supernatants of pro- and anti-inflammatory isolates revealed several mediators not previously linked to inflammation.

Thirteen of these candidate pro-inflammatory mediators were selected for further analysis. Using *P. aeruginosa* transposon mutants lacking the respective mediators, DksA (a transcription factor) was confirmed as an immunomodulatory mediator in the 3D lung model. Finally, analysis of existing transcriptomes of *P. aeruginosa* in CF sputum, revealed that *dksA* was found to be one of the most strongly expressed genes in this patient population, highlighting the relevance of our findings. In conclusion, we identified a novel *P. aeruginosa* mediator that may contribute to CF airway inflammation.
