## Supplementary material for "Identification of DksA as a novel pro-inflammatory mediator of *Pseudomonas aeruginosa* under conditions mimicking chronic cystic fibrosis lung infection": Table S.1

### Sheet: Blad2
Gene.names	Protein Name	PA nummer	Uniprot ID	GOTERM_BP_DIRECT	GOTERM_CC_DIRECT	GOTERM_MF_DIRECT	KEGG_PATHWAY	UP_KW_BIOLOGICAL_PROCESS	UP_KW_CELLULAR_COMPONENT	UP_KW_MOLECULAR_FUNCTION
alg44	alginate biosynthesis protein Alg44	PA3542	Q9HY69	GO:0042121~alginic acid biosynthetic process,GO:0044010~single-species biofilm formation,	GO:0009276~Gram-negative-bacterium-type cell wall,GO:0016020~membrane,GO:0042597~periplasmic space,	GO:0004467~long-chain fatty acid-CoA ligase activity,GO:0035438~cyclic-di-GMP binding,GO:0047643~alginate synthase activity,	pae00051:Fructose and mannose metabolism,pae00543:Exopolysaccharide biosynthesis,pae01100:Metabolic pathways,pae02025:Biofilm formation - Pseudomonas aeruginosa,	KW-0016~Alginate biosynthesis,	KW-0472~Membrane,KW-0574~Periplasm,	KW-0328~Glycosyltransferase,KW-0808~Transferase,
algX	alginate biosynthesis protein AlgX	PA3546	Q51372	GO:0042121~alginic acid biosynthetic process,GO:0044010~single-species biofilm formation,GO:0050896~response to stimulus,	GO:0042597~periplasmic space,	GO:0016746~acyltransferase activity,	pae00543:Exopolysaccharide biosynthesis,	KW-0016~Alginate biosynthesis,	KW-0574~Periplasm,	KW-0012~Acyltransferase,KW-0808~Transferase,
algL	alginate lyase	PA3547	Q06749	GO:0042121~alginic acid biosynthetic process,GO:0042122~alginic acid catabolic process,GO:0050896~response to stimulus,	GO:0042597~periplasmic space,	GO:0004794~threonine deaminase activity,GO:0045135~poly(beta-D-mannuronate) lyase activity,	pae00051:Fructose and mannose metabolism,pae01100:Metabolic pathways,		KW-0574~Periplasm,	KW-0456~Lyase,
algF	alginate o-acetyltransferase AlgF	PA3550	Q06062	GO:0042121~alginic acid biosynthetic process,GO:0050896~response to stimulus,GO:0051979~alginic acid acetylation,	GO:0042597~periplasmic space,	GO:0016740~transferase activity,	pae00543:Exopolysaccharide biosynthesis,	KW-0016~Alginate biosynthesis,	KW-0574~Periplasm,	KW-0808~Transferase,
mucA	sigma factor AlgU negative regulator MucA	PA0763	P38107	GO:0032885~regulation of polysaccharide biosynthetic process,GO:0042121~alginic acid biosynthetic process,	GO:0005886~plasma membrane,	GO:0016989~sigma factor antagonist activity,		KW-0016~Alginate biosynthesis,	KW-0472~Membrane,KW-1003~Cell membrane,
algD	GDP-mannose 6-dehydrogenase AlgD	PA3540	P11759	GO:0006970~response to osmotic stress,GO:0009607~response to biotic stimulus,GO:0009628~response to abiotic stimulus,GO:0036460~cellular response to cell envelope stress,GO:0042121~alginic acid biosynthetic process,GO:0044010~single-species biofilm formation,		GO:0047919~GDP-mannose 6-dehydrogenase activity,GO:0051287~NAD binding,	pae00051:Fructose and mannose metabolism,pae00520:Amino sugar and nucleotide sugar metabolism,pae01100:Metabolic pathways,pae01250:Biosynthesis of nucleotide sugars,pae02020:Two-component system,	KW-0016~Alginate biosynthesis,		KW-0560~Oxidoreductase,
algU	RNA polymerase sigma factor AlgU	PA0762	Q06198	GO:0006352~DNA-templated transcription initiation,GO:0006355~regulation of DNA-templated transcription,GO:0032885~regulation of polysaccharide biosynthetic process,GO:0036460~cellular response to cell envelope stress,GO:0042121~alginic acid biosynthetic process,GO:0045893~positive regulation of DNA-templated transcription,GO:0071236~cellular response to antibiotic,GO:1900036~positive regulation o…	GO:0000345~cytosolic DNA-directed RNA polymerase complex,GO:0032993~protein-DNA complex,	GO:0000976~transcription cis-regulatory region binding,GO:0001216~DNA-binding transcription activator activity,GO:0003677~DNA binding,GO:0016987~sigma factor activity,		KW-0016~Alginate biosynthesis,KW-0804~Transcription,KW-0805~Transcription regulation,		KW-0238~DNA-binding,KW-0731~Sigma factor,
tse6	NAD(P)(+) glycohydrolase toxin Tse6	PA0093	Q9I739	GO:0033103~protein secretion by the type VI secretion system,	GO:0016020~membrane,	GO:0003953~NAD+ nucleosidase activity,GO:0050135~NADP+ nucleosidase activity,GO:0061809~NAD+ nucleotidase, cyclic ADP-ribose generating,GO:0097351~toxin sequestering activity,		KW-0843~Virulence,	KW-0472~Membrane,	KW-0378~Hydrolase,
vgrG1c	Type VI secretion system spike protein VgrG1c	PA2685	Q9I0F3	GO:0033103~protein secretion by the type VI secretion system,	GO:0005576~extracellular region,GO:0033104~type VI protein secretion system complex,		pae03070:Bacterial secretion system,		KW-0964~Secreted,
PA4624	cyclic diguanylate-regulated TPS partner B, CdrB	PA4624	Q9HVG7	GO:0044010~single-species biofilm formation,GO:0046819~protein secretion by the type V secretion system,	GO:0009279~cell outer membrane,GO:0098046~type V protein secretion system complex,	GO:0008320~protein transmembrane transporter activity,		KW-0653~Protein transport,KW-0813~Transport,	KW-0472~Membrane,KW-0998~Cell outer membrane,
sctF	type III export protein PscF	PA1719	P95434	GO:0030254~protein secretion by the type III secretion system,	GO:0005576~extracellular region,GO:0009986~cell surface,GO:0030257~type III protein secretion system complex,		pae03070:Bacterial secretion system,	KW-0653~Protein transport,KW-0813~Transport,KW-0843~Virulence,	KW-0964~Secreted,
pcrV	type III secretion protein PcrV	PA1706	G3XD49	GO:0030254~protein secretion by the type III secretion system,	GO:0005576~extracellular region,GO:0005615~extracellular space,GO:0030257~type III protein secretion system complex,
PA0078	hypothetical protein	PA0078	Q9I754		GO:0016020~membrane,		pae03070:Bacterial secretion system,		KW-0472~Membrane,
tssK1	hypothetical protein	PA0079	Q9I753				pae02025:Biofilm formation - Pseudomonas aeruginosa,
PA0080	hypothetical protein	PA0080	Q9I752				pae03070:Bacterial secretion system,
tssA1	hypothetical protein	PA0082	Q9I750		GO:0033104~type VI protein secretion system complex,		pae02025:Biofilm formation - Pseudomonas aeruginosa,
tssC1	hypothetical protein	PA0084	Q9I748				pae02025:Biofilm formation - Pseudomonas aeruginosa,
secD	preprotein translocase subunit SecD	PA3821	Q9HXI1	GO:0006605~protein targeting,GO:0009306~protein secretion,GO:0015031~protein transport,GO:0043952~protein transport by the Sec complex,GO:0046903~secretion,GO:0065002~intracellular protein transmembrane transport,	GO:0005886~plasma membrane,	GO:0015450~protein-transporting ATPase activity,	pae03060:Protein export,pae03070:Bacterial secretion system,	KW-0653~Protein transport,KW-0811~Translocation,KW-0813~Transport,	KW-0472~Membrane,KW-0997~Cell inner membrane,KW-1003~Cell membrane,
secY	preprotein translocase subunit SecY	PA4243	Q9HWF5	GO:0006616~SRP-dependent cotranslational protein targeting to membrane, translocation,GO:0015031~protein transport,GO:0043952~protein transport by the Sec complex,	GO:0005886~plasma membrane,GO:0031522~cell envelope Sec protein transport complex,	GO:0005048~signal sequence binding,GO:0008320~protein transmembrane transporter activity,	pae02024:Quorum sensing,pae03060:Protein export,pae03070:Bacterial secretion system,	KW-0653~Protein transport,KW-0811~Translocation,KW-0813~Transport,	KW-0472~Membrane,KW-0997~Cell inner membrane,KW-1003~Cell membrane,
clpV1	secretion protein ClpV1	PA0090	Q9I742	GO:0034605~cellular response to heat,	GO:0005737~cytoplasm,	GO:0005524~ATP binding,GO:0016887~ATP hydrolysis activity,	pae02025:Biofilm formation - Pseudomonas aeruginosa,pae03070:Bacterial secretion system,		KW-0963~Cytoplasm,	KW-0143~Chaperone,
ftsY	signal recognition particle receptor FtsY	PA0373	Q9I6C1	GO:0006605~protein targeting,GO:0006614~SRP-dependent cotranslational protein targeting to membrane,GO:0051301~cell division,	GO:0005737~cytoplasm,GO:0005886~plasma membrane,	GO:0003924~GTPase activity,GO:0005047~signal recognition particle binding,GO:0005525~GTP binding,GO:0016887~ATP hydrolysis activity,	pae02024:Quorum sensing,pae03060:Protein export,pae03070:Bacterial secretion system,	KW-0131~Cell cycle,KW-0132~Cell division,	KW-0472~Membrane,KW-0963~Cytoplasm,KW-0997~Cell inner membrane,KW-1003~Cell membrane,	KW-0378~Hydrolase,KW-0675~Receptor,
tatA	twin-arginine translocation protein TatA	PA5068	Q9HUB5	GO:0043953~protein transport by the Tat complex,	GO:0033281~TAT protein transport complex,	GO:0008320~protein transmembrane transporter activity,	pae03060:Protein export,pae03070:Bacterial secretion system,	KW-0653~Protein transport,KW-0811~Translocation,KW-0813~Transport,	KW-0472~Membrane,KW-0997~Cell inner membrane,KW-1003~Cell membrane,
tssM1	type VI secretion protein IcmF	PA0077	Q9I755		GO:0005886~plasma membrane,GO:0016020~membrane,		pae02025:Biofilm formation - Pseudomonas aeruginosa,pae03070:Bacterial secretion system,		KW-0472~Membrane,KW-0997~Cell inner membrane,KW-1003~Cell membrane,
hcp1	protein secretion apparatus assembly protein	PA0085	Q9I747		GO:0005576~extracellular region,	GO:0042802~identical protein binding,	pae02025:Biofilm formation - Pseudomonas aeruginosa,pae03070:Bacterial secretion system,		KW-0964~Secreted,
PA2633	hypothetical protein	PA2633	Q9I0K5	GO:0009306~protein secretion,	GO:0009279~cell outer membrane,			KW-0813~Transport,
popD	translocator outer membrane protein PopD	PA1709	Q9I323	GO:0042000~translocation of peptides or proteins into host,	GO:0016020~membrane,	GO:0051087~protein-folding chaperone binding,			KW-0472~Membrane,
fliN	flagellar motor switch protein FliN	PA1444	Q51466	GO:0006935~chemotaxis,GO:0071973~bacterial-type flagellum-dependent cell motility,	GO:0005886~plasma membrane,GO:0009425~bacterial-type flagellum basal body,	GO:0003774~cytoskeletal motor activity,	pae02030:Bacterial chemotaxis,pae02040:Flagellar assembly,	KW-0145~Chemotaxis,KW-0283~Flagellar rotation,	KW-0472~Membrane,KW-0975~Bacterial flagellum,KW-0997~Cell inner membrane,KW-1003~Cell membrane,
waaL	O-antigen ligase WaaL	PA4999	Q9HUG6	GO:0009243~O antigen biosynthetic process,GO:0009244~lipopolysaccharide core region biosynthetic process,GO:0009297~pilus assembly,GO:0043107~type IV pilus-dependent motility,GO:0044780~bacterial-type flagellum assembly,GO:0071977~bacterial-type flagellum-dependent swimming motility,	GO:0005886~plasma membrane,GO:0016020~membrane,GO:0098567~periplasmic side of plasma membrane,	GO:0008754~O antigen ligase activity,GO:0016757~glycosyltransferase activity,GO:0016874~ligase activity,		KW-0448~Lipopolysaccharide biosynthesis,	KW-0472~Membrane,KW-1003~Cell membrane,	KW-0436~Ligase,
wbpI	UDP-2,3-diacetamido-2,3-dideoxy-D-glucuronate 2-epimeras	PA3148	G3XD61	GO:0000271~polysaccharide biosynthetic process,GO:0009243~O antigen biosynthetic process,GO:0071555~cell wall organization,		GO:0008761~UDP-N-acetylglucosamine 2-epimerase activity,GO:0050378~UDP-glucuronate 4-epimerase activity,	pae00520:Amino sugar and nucleotide sugar metabolism,pae00541:O-Antigen nucleotide sugar biosynthesis,pae01100:Metabolic pathways,pae01250:Biosynthesis of nucleotide sugars,	KW-0448~Lipopolysaccharide biosynthesis,KW-0961~Cell wall biogenesis/degradation,KW-9998~Cell wall biogenesis/degradation,		KW-0413~Isomerase,
lpxC	UDP-3-O-[3-hydroxymyristoyl] N-acetylglucosamine deacetylase	PA4406	P47205	GO:0009245~lipid A biosynthetic process,		GO:0008759~UDP-3-O-[3-hydroxymyristoyl] N-acetylglucosamine deacetylase activity,GO:0046872~metal ion binding,GO:0103117~UDP-3-O-acyl-N-acetylglucosamine deacetylase activity,	pae00540:Lipopolysaccharide biosynthesis,pae01100:Metabolic pathways,	KW-0441~Lipid A biosynthesis,KW-0443~Lipid metabolism,KW-0444~Lipid biosynthesis,		KW-0378~Hydrolase,
pslB	biofilm formation protein PslB	PA2232	Q9I1N7	GO:0000271~polysaccharide biosynthetic process,GO:0009298~GDP-mannose biosynthetic process,GO:0044010~single-species biofilm formation,GO:0045226~extracellular polysaccharide biosynthetic process,		GO:0004475~mannose-1-phosphate guanylyltransferase (GTP) activity,GO:0005525~GTP binding,GO:0016853~isomerase activity,GO:0050089~mannose isomerase activity,	pae00051:Fructose and mannose metabolism,pae00520:Amino sugar and nucleotide sugar metabolism,pae00541:O-Antigen nucleotide sugar biosynthesis,pae01100:Metabolic pathways,pae01110:Biosynthesis of secondary metabolites,pae01250:Biosynthesis of nucleotide sugars,pae02025:Biofilm formation - Pseudomonas aeruginosa,			KW-0413~Isomerase,KW-0548~Nucleotidyltransferase,KW-0808~Transferase,
rmlA	glucose-1-phosphate thymidylyltransferase	PA5163	Q9HU22	GO:0009243~O antigen biosynthetic process,GO:0009244~lipopolysaccharide core region biosynthetic process,GO:0019305~dTDP-rhamnose biosynthetic process,GO:0045226~extracellular polysaccharide biosynthetic process,		GO:0000166~nucleotide binding,GO:0008879~glucose-1-phosphate thymidylyltransferase activity,GO:0046872~metal ion binding,	pae00521:Streptomycin biosynthesis,pae00523:Polyketide sugar unit biosynthesis,pae00525:Acarbose and validamycin biosynthesis,pae00541:O-Antigen nucleotide sugar biosynthesis,pae01100:Metabolic pathways,pae01110:Biosynthesis of secondary metabolites,pae01250:Biosynthesis of nucleotide sugars,			KW-0548~Nucleotidyltransferase,KW-0808~Transferase,
waaF	heptosyltransferase II	PA5012	G3XD35	GO:0009244~lipopolysaccharide core region biosynthetic process,	GO:0005829~cytosol,	GO:0008713~ADP-heptose-lipopolysaccharide heptosyltransferase activity,GO:0016757~glycosyltransferase activity,GO:0071968~lipid A-core heptosyltransferase activity,	pae00540:Lipopolysaccharide biosynthesis,pae01100:Metabolic pathways,			KW-0328~Glycosyltransferase,KW-0808~Transferase,
PA3828	Lipopolysaccharide export system permease protein	PA3828	Q9HXH4	GO:0015920~lipopolysaccharide transport,	GO:0043190~ATP-binding cassette (ABC) transporter complex,	GO:0042626~ATPase-coupled transmembrane transporter activity,	pae02010:ABC transporters,	KW-0813~Transport,	KW-0472~Membrane,KW-0997~Cell inner membrane,KW-1003~Cell membrane,
PA4069	hypothetical protein	PA4069	Q9HWV9	GO:0006556~S-adenosylmethionine biosynthetic process,GO:0009243~O antigen biosynthetic process,GO:0019305~dTDP-rhamnose biosynthetic process,GO:0045226~extracellular polysaccharide biosynthetic process,	GO:0005829~cytosol,GO:0048269~methionine adenosyltransferase complex,	GO:0008831~dTDP-4-dehydrorhamnose reductase activity,GO:0048270~methionine adenosyltransferase regulator activity,	pae00521:Streptomycin biosynthesis,pae00523:Polyketide sugar unit biosynthesis,pae00541:O-Antigen nucleotide sugar biosynthesis,pae01100:Metabolic pathways,pae01110:Biosynthesis of secondary metabolites,pae01250:Biosynthesis of nucleotide sugars,			KW-0560~Oxidoreductase,
lptH	hypothetical protein	PA4460	Q9HVV7	GO:0015920~lipopolysaccharide transport,GO:0043165~Gram-negative-bacterium-type cell outer membrane assembly,	GO:0009279~cell outer membrane,GO:0030288~outer membrane-bounded periplasmic space,	GO:0001530~lipopolysaccharide binding,GO:0017089~glycolipid transfer activity,		KW-0813~Transport,	KW-0574~Periplasm,
PA5455	hypothetical protein	PA5455	Q9HTB5	GO:0009103~lipopolysaccharide biosynthetic process,GO:0009243~O antigen biosynthetic process,		GO:0016757~glycosyltransferase activity,
pagL	lipid A 3-O-deacylase	PA4661	Q9HVD1	GO:0008653~lipopolysaccharide metabolic process,GO:0046493~lipid A metabolic process,	GO:0009279~cell outer membrane,GO:0016020~membrane,	GO:0042803~protein homodimerization activity,GO:0050528~acyloxyacyl hydrolase activity,	pae00540:Lipopolysaccharide biosynthesis,		KW-0472~Membrane,KW-0998~Cell outer membrane,	KW-0378~Hydrolase,
PA0011	lipid A biosynthesis lauroyl acyltransferase	PA0011	Q9I7B5	GO:0009245~lipid A biosynthetic process,GO:0034605~cellular response to heat,GO:0071236~cellular response to antibiotic,GO:0071470~cellular response to osmotic stress,	GO:0005886~plasma membrane,	GO:0016747~acyltransferase activity, transferring groups other than amino-acyl groups,	pae00540:Lipopolysaccharide biosynthesis,pae01100:Metabolic pathways,		KW-0472~Membrane,KW-0997~Cell inner membrane,KW-1003~Cell membrane,	KW-0012~Acyltransferase,KW-0808~Transferase,
wbpM	nucleotide sugar epimerase/dehydratase WbpM	PA3141	Q9HZ86	GO:0006045~N-acetylglucosamine biosynthetic process,GO:0009243~O antigen biosynthetic process,	GO:0016020~membrane,		pae00541:O-Antigen nucleotide sugar biosynthesis,pae00552:Teichoic acid biosynthesis,pae01100:Metabolic pathways,pae01250:Biosynthesis of nucleotide sugars,		KW-0472~Membrane,
PA4735	hypothetical protein	PA4735	Q9HV64	GO:0090313~regulation of protein targeting to membrane,	GO:0005886~plasma membrane,
galU	UTP-glucose-1-phosphate uridylyltransferase	PA2023	Q9I291	GO:0006011~UDP-glucose metabolic process,GO:0009058~biosynthetic process,GO:0009244~lipopolysaccharide core region biosynthetic process,		GO:0003983~UTP:glucose-1-phosphate uridylyltransferase activity,	pae00040:Pentose and glucuronate interconversions,pae00052:Galactose metabolism,pae00500:Starch and sucrose metabolism,pae00520:Amino sugar and nucleotide sugar metabolism,pae00541:O-Antigen nucleotide sugar biosynthesis,pae01100:Metabolic pathways,pae01110:Biosynthesis of secondary metabolites,pae01240:Biosynthesis of cofactors,pae01250:Biosynthesis of nucleotide sugars,			KW-0548~Nucleotidyltransferase,KW-0808~Transferase,
PA0729	Pf4 inhibition toxin, PfiT	PA0729	Q9I5J9					KW-1277~Toxin-antitoxin system,
lptF	Lipotoxin F	PA3692	Q9HXU8		GO:0009279~cell outer membrane,	GO:0042626~ATPase-coupled transmembrane transporter activity,			KW-0998~Cell outer membrane,
PA0833	hypothetical protein	PA0833	Q9I5A7	GO:0006811~monoatomic ion transport,	GO:0009279~cell outer membrane,GO:0016020~membrane,	GO:0015075~monoatomic ion transmembrane transporter activity,GO:0015288~porin activity,
clpP1	ATP-dependent Clp protease proteolytic subunit	PA1801	Q9I2U1	GO:0006515~protein quality control for misfolded or incompletely synthesized proteins,GO:0044010~single-species biofilm formation,GO:0044011~single-species biofilm formation on inanimate substrate,GO:0071236~cellular response to antibiotic,GO:0071978~bacterial-type flagellum-dependent swarming motility,	GO:0005737~cytoplasm,GO:0009368~endopeptidase Clp complex,	GO:0004176~ATP-dependent peptidase activity,GO:0004252~serine-type endopeptidase activity,GO:0008233~peptidase activity,GO:0051117~ATPase binding,			KW-0963~Cytoplasm,	KW-0378~Hydrolase,KW-0645~Protease,KW-0720~Serine protease,
pfpI	protease PfpI	PA0355	Q9I6D8	GO:0006508~proteolysis,GO:0044010~single-species biofilm formation,GO:0044011~single-species biofilm formation on inanimate substrate,GO:0071236~cellular response to antibiotic,GO:0071978~bacterial-type flagellum-dependent swarming motility,		GO:0008233~peptidase activity,				KW-0378~Hydrolase,KW-0645~Protease,
eco	ecotin	PA2755	Q9I088		GO:0042597~periplasmic space,	GO:0004867~serine-type endopeptidase inhibitor activity,			KW-0574~Periplasm,	KW-0646~Protease inhibitor,KW-0722~Serine protease inhibitor,
PA1832	protease	PA1832	Q9I2R3	GO:0006508~proteolysis,	GO:0005886~plasma membrane,	GO:0004252~serine-type endopeptidase activity,			KW-0472~Membrane,KW-1003~Cell membrane,	KW-0378~Hydrolase,KW-0645~Protease,
prc	tail-specific protease	PA3257	Q9HYY3	GO:0006508~proteolysis,GO:0007165~signal transduction,	GO:0030288~outer membrane-bounded periplasmic space,	GO:0004175~endopeptidase activity,GO:0008236~serine-type peptidase activity,				KW-0378~Hydrolase,KW-0645~Protease,
PA3649	zinc metalloprotease	PA3649	Q9HXY3	GO:0006508~proteolysis,GO:0007165~signal transduction,	GO:0005886~plasma membrane,GO:0016020~membrane,	GO:0004222~metalloendopeptidase activity,GO:0008237~metallopeptidase activity,GO:0046872~metal ion binding,			KW-0472~Membrane,KW-0997~Cell inner membrane,KW-1003~Cell membrane,	KW-0378~Hydrolase,KW-0482~Metalloprotease,KW-0645~Protease,
lepB	signal peptidase I	PA0768	Q9I5G7	GO:0006465~signal peptide processing,GO:0010027~thylakoid membrane organization,	GO:0005886~plasma membrane,	GO:0004252~serine-type endopeptidase activity,GO:0008233~peptidase activity,	pae03060:Protein export,		KW-0472~Membrane,KW-0997~Cell inner membrane,KW-1003~Cell membrane,	KW-0378~Hydrolase,KW-0645~Protease,
pvdH	diaminobutyrate--2-oxoglutarate aminotransferase	PA2413	Q9I168	GO:0002049~pyoverdine biosynthetic process,GO:0009058~biosynthetic process,		GO:0008483~transaminase activity,GO:0030170~pyridoxal phosphate binding,GO:0045303~diaminobutyrate-2-oxoglutarate transaminase activity,	pae00260:Glycine, serine and threonine metabolism,pae01100:Metabolic pathways,pae01120:Microbial metabolism in diverse environments,pae01210:2-Oxocarboxylic acid metabolism,pae01230:Biosynthesis of amino acids,			KW-0032~Aminotransferase,KW-0808~Transferase,
fpvA	ferripyoverdine receptor	PA2398	P48632	GO:0002049~pyoverdine biosynthetic process,	GO:0009279~cell outer membrane,GO:0016020~membrane,	GO:0015344~siderophore uptake transmembrane transporter activity,GO:0038023~signaling receptor activity,		KW-0406~Ion transport,KW-0410~Iron transport,KW-0813~Transport,	KW-0472~Membrane,KW-0998~Cell outer membrane,	KW-0675~Receptor,
piuA	iron transport outer membrane receptor	PA4514	G3XCY8	GO:0006826~iron ion transport,GO:0015891~siderophore transport,	GO:0009279~cell outer membrane,GO:0046930~pore complex,	GO:0015288~porin activity,GO:0015344~siderophore uptake transmembrane transporter activity,GO:0038023~signaling receptor activity,		KW-0406~Ion transport,KW-0410~Iron transport,KW-0813~Transport,	KW-0472~Membrane,KW-0998~Cell outer membrane,	KW-0626~Porin,KW-0675~Receptor,
amrZ	alginate and motility regulator Z	PA3385	G3XCY4	GO:0032885~regulation of polysaccharide biosynthetic process,GO:0043107~type IV pilus-dependent motility,GO:0044780~bacterial-type flagellum assembly,GO:0045892~negative regulation of DNA-templated transcription,GO:1900232~negative regulation of single-species biofilm formation on inanimate substrate,GO:1900233~positive regulation of single-species biofilm formation on inanimate substrate,GO:1902…	GO:0032993~protein-DNA complex,	GO:0000976~transcription cis-regulatory region binding,GO:0001217~DNA-binding transcription repressor activity,GO:0003677~DNA binding,GO:0043565~sequence-specific DNA binding,		KW-0804~Transcription,KW-0805~Transcription regulation,		KW-0010~Activator,KW-0238~DNA-binding,KW-0678~Repressor,
algR	alginate biosynthesis regulatory protein AlgR	PA5261	P26275	GO:0006355~regulation of DNA-templated transcription,GO:0042121~alginic acid biosynthetic process,GO:0043107~type IV pilus-dependent motility,GO:0045892~negative regulation of DNA-templated transcription,GO:0045893~positive regulation of DNA-templated transcription,GO:0071978~bacterial-type flagellum-dependent swarming motility,GO:1900192~positive regulation of single-species biofilm formation,GO…	GO:0005829~cytosol,GO:0032993~protein-DNA complex,	GO:0000156~phosphorelay response regulator activity,GO:0000976~transcription cis-regulatory region binding,GO:0001216~DNA-binding transcription activator activity,GO:0001217~DNA-binding transcription repressor activity,GO:0043565~sequence-specific DNA binding,	pae02020:Two-component system,	KW-0016~Alginate biosynthesis,KW-0804~Transcription,KW-0805~Transcription regulation,KW-0902~Two-component regulatory system,		KW-0010~Activator,KW-0238~DNA-binding,
pilO	type 4 fimbrial biogenesis protein PilO	PA5042	G3XD51	GO:0043107~type IV pilus-dependent motility,GO:0043683~type IV pilus assembly,	GO:0005886~plasma membrane,GO:0016020~membrane,GO:0044096~type IV pilus,	GO:0004576~oligosaccharyl transferase activity,			KW-0472~Membrane,KW-0997~Cell inner membrane,KW-1003~Cell membrane,
pilG	pilus biosynthesis/twitching motility protein PilG	PA0408	P46384	GO:0000160~phosphorelay signal transduction system,			pae02020:Two-component system,pae02025:Biofilm formation - Pseudomonas aeruginosa,	KW-0902~Two-component regulatory system,
pilH	twitching motility protein PilH	PA0409	P43501	GO:0000160~phosphorelay signal transduction system,			pae02020:Two-component system,pae02025:Biofilm formation - Pseudomonas aeruginosa,	KW-0902~Two-component regulatory system,
PA0622	bacteriophage protein	PA0622	G3XD39	GO:0042802~identical protein binding,
typA	regulatory protein TypA	PA5117	Q9HU67	GO:0030254~protein secretion by the type III secretion system,GO:0042254~ribosome biogenesis,GO:0043709~cell adhesion involved in single-species biofilm formation,GO:0050714~positive regulation of protein secretion,GO:0071236~cellular response to antibiotic,GO:0071978~bacterial-type flagellum-dependent swarming motility,	GO:0005829~cytosol,GO:1990904~ribonucleoprotein complex,	GO:0000049~tRNA binding,GO:0003924~GTPase activity,GO:0005525~GTP binding,GO:0019843~rRNA binding,GO:0043022~ribosome binding,GO:0097216~guanosine tetraphosphate binding,		KW-0690~Ribosome biogenesis,	KW-0963~Cytoplasm,	KW-0378~Hydrolase,KW-0694~RNA-binding,KW-0699~rRNA-binding,KW-0820~tRNA-binding,
